# Gain and loss of plasmid-borne antibiotic resistance genes are associated with chromosomal resistance presence in Enterobacteriaceae

**DOI:** 10.1101/2025.10.17.683045

**Authors:** Yang Liu, Yue Liu

## Abstract

Plasmids are central vehicles for the dissemination of antibiotic resistance genes (ARGs). They are among the most mobile and evolvable genetic elements, with broad host ranges and high rates of gene turnover, making them especially effective in spreading antibiotic resistance across bacterial lineages. Using the phylogeny-aware gene gain and loss model applied to 6,895 Enterobacteriaceae genomes, we quantified four evolutionary processes—gene gain, loss, expansion, and reduction—for plasmid-borne genes. We found that, overall, plasmid-borne ARGs (pARGs) exhibit similar gain rates compared with other plasmid genes, but significantly higher expansion and reduction rates. All four processes were strongly species dependent, with only a minor influence of antibiotic class. Further, bacterial clades harboring chromosomal ARGs (cARGs) showed significantly higher acquisition and lower loss of plasmid-borne resistance than did their sister clades lacking corresponding cARGs. Moreover, we found that the IncQ2 backbone was associated with *qnrS2* and exclusively identified in *Leclercia adecarboxylata*, while Col(VCM04) plasmids carrying *mprF* were predominantly (71.4%) distributed within the *Citrobacter* genus. In summary, plasmid-mediated resistance is primarily species-dependent, and cARGs effectively mark lineages with a high capacity for plasmid-borne resistance acquisition.

**Importance:** Plasmids play a central role in the spread of antibiotic resistance genes (ARGs), and the long-term evolutionary behavior of plasmid-borne ARGs (pARGs) could provide insights into the emergence of novel multidrug resistance. We studied nearly 7,000 Enterobacteriaceae genomes and show that pARGs evolve through the same gain processes as other plasmid genes but exhibit markedly higher and species-dependent copy number changes. Crucially, the strong association between chromosomal and plasmid ARGs reflect a lineage-level pattern of resistance retention, likely shaped by historical selective pressures or specific genomic backgrounds. Identifying such evolutionarily lineages may provide a basis for predicting and monitoring the emergence of multidrug resistance.
