## Supplementary material for "Gain and loss of plasmid-borne antibiotic resistance genes are associated with chromosomal resistance presence in Enterobacteriaceae": Table 1

Plasmid_Group	MLS	aminoglycoside antibiotic	beta-lactam antibiotic	diaminopyrimidine antibiotic	disinfecting agents and antiseptics	fluoroquinolone antibiotic	glycopeptide antibiotic	peptide antibiotic	phenicol antibiotic	phosphonic acid antibiotic	rifamycin antibiotic	sulfonamide antibiotic	tetracycline antibiotic
Col(VCM04)	1	7	4	1	1	0	0	56	0	0	1	2	9
ColRNAI_rep_cluster_1857	9	5	5	1	1	0	1	0	2	0	0	3	0
ColRNAI_rep_cluster_1987	0	0	0	0	72	0	0	0	0	0	0	0	0
IncA	7	6	7	0	6	1	0	0	5	0	0	8	1
IncC	64	107	79	27	27	6	29	0	58	3	27	48	48
IncFIB	47	96	88	18	10	41	11	0	16	1	7	76	45
IncFIB,IncFII	0	12	5	0	0	5	0	2	0	0	0	6	4
IncFIB,rep_cluster_574	0	1	0	0	1	1	0	0	0	0	0	1	1
IncFII	4	6	17	5	1	11	0	0	3	0	1	7	9
IncHI1B	0	6	0	2	0	2	0	0	3	1	0	9	5
IncHI1B,IncP	2	9	10	1	8	9	1	0	0	0	0	8	2
IncHI2A	81	182	141	52	26	100	5	253	17	0	14	99	123
IncHI2A,rep_cluster_1088	29	60	21	5	7	13	0	57	36	18	7	41	35
IncI-gamma/K1	4	17	12	2	9	1	0	0	4	1	0	26	12
IncI2	0	0	3	0	0	0	0	21	0	0	0	0	0
IncL/M	15	31	60	4	13	11	0	0	1	0	3	26	4
IncN	18	46	70	28	24	13	3	0	7	0	16	43	26
IncP	0	2	3	0	2	0	0	0	1	0	0	2	0
IncQ1	1	15	12	0	0	0	0	0	5	0	0	4	1
IncQ2	0	0	0	0	0	16	0	0	0	0	0	0	0
IncR	20	26	16	8	13	7	0	0	11	0	5	22	13
IncU	17	27	19	15	14	11	0	0	0	4	14	25	2
IncX1	0	0	1	0	0	0	0	0	0	0	0	0	0
IncX3	6	0	30	0	0	8	6	0	1	0	1	3	2
IncX4	0	0	0	0	0	1	0	6	1	0	0	0	0
IncX5	0	1	4	0	0	0	0	0	0	0	1	1	1
rep_cluster_1367	0	3	10	0	0	0	0	0	0	0	0	1	0
rep_cluster_1444	6	3	13	0	0	11	0	0	2	0	1	1	3
rep_cluster_1506	7	23	38	0	0	0	3	0	9	0	6	1	2
rep_cluster_1778	1	0	0	0	0	0	0	0	0	0	0	0	0
rep_cluster_2183	0	0	2	0	0	0	0	0	0	0	0	0	0
rep_cluster_2335	1	22	1	3	0	4	0	0	1	0	0	18	4
rep_cluster_2350	0	0	4	0	0	0	0	0	0	0	0	0	0
rep_cluster_488	0	0	1	0	0	0	0	0	0	0	0	0	0
rep_cluster_807	0	0	0	0	0	0	0	16	0	0	0	0	0
Unclassified	120	311	318	63	48	91	16	17	121	4	53	198	144
